# Interlaboratory Data Variability Contributes to the Differential Principal Components of Human Primed and Naïve-like Pluripotent States in Multivariate Meta-Analysis

**DOI:** 10.1101/822163

**Authors:** Kory R. Johnson, Barbara S. Mallon, Yang C. Fann, Kevin G. Chen

## Abstract

Currently, genome-wide data analyses have revealed significant differences between various human naïve-like pluripotent states derived from different laboratory protocols, confounding the establishment of defining criteria of human naïve pluripotency. Thus, it is imperative to understand the concept concerning the ground or naïve pluripotent state of pluripotent stem cells, which was initially established in mouse embryonic stem cells (mESCs). Putative human pluripotency has been proposed, largely based on comparing genome-wide transcriptomic signatures of human pluripotent stem cells (hPSCs) with human pre-implantation embryos and mESCs by several research groups. Current bioinformatics approaches, however, have inevitable conceptual biases and technological limitations, including the choices of datasets, analytic methods, and interlaboratory data variability. In this report, we performed a multivariate meta-analysis of major hPSC datasets via the combined analytic powers of percentile normalization, principal component analysis (PCA), *t*-distributed stochastic neighbor embedding (*t*-SNE), and SC3 consensus clustering. This vigorous bioinformatics approach has significantly improved the predictive values of the current meta-analysis. Accordingly, we were able to reveal various fundamental inconsistencies between naïve-like hPSCs and their human and mouse *in vitro* counterparts, which are likely attributed to interlaboratory protocol differences. Moreover, our meta-analysis failed to provide global transcriptomic markers that support the putative *in vitro* human naïve pluripotent state, rather suggesting the existence of altered pluripotent states under current naïve-like hPSC growth protocols.
