## Supplementary material for "Interlaboratory Data Variability Contributes to the Differential Principal Components of Human Primed and Naïve-like Pluripotent States in Multivariate Meta-Analysis": Suppl Table 1

### Sheet: Samples and assignments
Data ID	Accession	Sample	Cluster	DataSet	State	Cell Type
Mallon	GSE32923	D1S21	1	1	Primed	ESC_line
Mallon	GSE32923	D1S24	1	1	Primed	ESC_line
Mallon	GSE32923	D1S27	1	1	Primed	ESC_line
Mallon	GSE32923	D1S30	1	1	Primed	ESC_line
Mallon	GSE32923	D1S45	1	1	Primed	ESC_line
Mallon	GSE32923	D1S48	1	1	Primed	ESC_line
Mallon	GSE32923	D1S51	1	1	Primed	ESC_line
Mallon	GSE32923	D1S54	1	1	Primed	ESC_line
Mallon	GSE32923	D1S103	1	1	Primed	ESC_line
Mallon	GSE32923	D1S106	1	1	Primed	ESC_line
Mallon	GSE32923	D1S109	1	1	Primed	ESC_line
Mallon	GSE32923	D1S112	1	1	Primed	ESC_line
Mallon	GSE32923	D1S121	1	1	Primed	ESC_line
Mallon	GSE32923	D1S124	1	1	Primed	ESC_line
Mallon	GSE32923	D1S142	1	1	Primed	ESC_line
Mallon	GSE32923	D1S145	1	1	Primed	ESC_line
Mallon	GSE32923	D1S148	1	1	Primed	ESC_line
Mallon	GSE32923	D1S175	1	1	Primed	ESC_line
Mallon	GSE32923	D1S178	1	1	Primed	ESC_line
Mallon	GSE32923	D1S57	1	1	Primed	iPSC_line
Mallon	GSE32923	D1S60	1	1	Primed	iPSC_line
Mallon	GSE32923	D1S62	1	1	Primed	iPSC_line
Mallon	GSE32923	D1S65	1	1	Primed	iPSC_line
Mallon	GSE32923	D1S68	1	1	Primed	iPSC_line
Mallon	GSE32923	D1S71	1	1	Primed	iPSC_line
Mallon	GSE32923	D1S74	1	1	Primed	iPSC_line
Mallon	GSE32923	D1S77	1	1	Primed	iPSC_line
Mallon	GSE32923	D1S80	1	1	Primed	iPSC_line
Mallon	GSE32923	D1S82	1	1	Primed	iPSC_line
Mallon	GSE32923	D1S85	1	1	Primed	iPSC_line
Mallon	GSE32923	D1S88	1	1	Primed	iPSC_line
Mallon	GSE32923	D1S91	1	1	Primed	iPSC_line
Mallon	GSE32923	D1S94	1	1	Primed	iPSC_line
Mallon	GSE32923	D1S97	1	1	Primed	iPSC_line
Mallon	GSE32923	D1S100	1	1	Primed	iPSC_line
Mallon	GSE32923	D1S26	10	1	Diff	ESC_line
Mallon	GSE32923	D1S29	10	1	Diff	ESC_line
Mallon	GSE32923	D1S38	10	1	Diff	ESC_line
Mallon	GSE32923	D1S41	10	1	Diff	ESC_line
Mallon	GSE32923	D1S44	10	1	Diff	ESC_line
Mallon	GSE32923	D1S47	10	1	Diff	ESC_line
Mallon	GSE32923	D1S50	10	1	Diff	ESC_line
Mallon	GSE32923	D1S53	10	1	Diff	ESC_line
Mallon	GSE32923	D1S114	10	1	Diff	ESC_line
Mallon	GSE32923	D1S117	10	1	Diff	ESC_line
Mallon	GSE32923	D1S126	10	1	Diff	ESC_line
Mallon	GSE32923	D1S138	10	1	Diff	ESC_line
Mallon	GSE32923	D1S141	10	1	Diff	ESC_line
Mallon	GSE32923	D1S144	10	1	Diff	ESC_line
Mallon	GSE32923	D1S147	10	1	Diff	ESC_line
Mallon	GSE32923	D1S153	10	1	Diff	ESC_line
Mallon	GSE32923	D1S162	10	1	Diff	ESC_line
Mallon	GSE32923	D1S165	10	1	Diff	ESC_line
Mallon	GSE32923	D1S174	10	1	Diff	ESC_line
Mallon	GSE32923	D1S177	10	1	Diff	ESC_line
Mallon	GSE32923	D1S64	10	1	Diff	iPSC_line
Mallon	GSE32923	D1S79	10	1	Diff	iPSC_line
Mallon	GSE32923	D1S102	11	1	Diff	ESC_line
Mallon	GSE32923	D1S105	11	1	Diff	ESC_line
Mallon	GSE32923	D1S108	11	1	Diff	ESC_line
Mallon	GSE32923	D1S111	11	1	Diff	ESC_line
Mallon	GSE32923	D1S56	11	1	Diff	iPSC_line
Mallon	GSE32923	D1S59	11	1	Diff	iPSC_line
Mallon	GSE32923	D1S61	11	1	Diff	iPSC_line
Mallon	GSE32923	D1S67	11	1	Diff	iPSC_line
Mallon	GSE32923	D1S70	11	1	Diff	iPSC_line
Mallon	GSE32923	D1S73	11	1	Diff	iPSC_line
Mallon	GSE32923	D1S76	11	1	Diff	iPSC_line
Mallon	GSE32923	D1S96	11	1	Diff	iPSC_line
Mallon	GSE32923	D1S99	11	1	Diff	iPSC_line
Mallon	GSE32923	D1S2	12	1	Diff	ESC_line
Mallon	GSE32923	D1S5	12	1	Diff	ESC_line
Mallon	GSE32923	D1S14	12	1	Diff	ESC_line
Mallon	GSE32923	D1S17	12	1	Diff	ESC_line
Mallon	GSE32923	D1S32	12	1	Diff	ESC_line
Mallon	GSE32923	D1S35	12	1	Diff	ESC_line
Mallon	GSE32923	D1S132	12	1	Diff	ESC_line
Mallon	GSE32923	D1S135	12	1	Diff	ESC_line
Mallon	GSE32923	D1S156	12	1	Diff	ESC_line
Mallon	GSE32923	D1S159	12	1	Diff	ESC_line
Mallon	GSE32923	D1S168	12	1	Diff	ESC_line
Mallon	GSE32923	D1S171	12	1	Diff	ESC_line
Mallon	GSE32923	D1S3	17	1	Primed	ESC_line
Mallon	GSE32923	D1S15	17	1	Primed	ESC_line
Mallon	GSE32923	D1S18	17	1	Primed	ESC_line
Mallon	GSE32923	D1S33	17	1	Primed	ESC_line
Mallon	GSE32923	D1S36	17	1	Primed	ESC_line
Mallon	GSE32923	D1S133	17	1	Primed	ESC_line
Mallon	GSE32923	D1S136	17	1	Primed	ESC_line
Mallon	GSE32923	D1S157	17	1	Primed	ESC_line
Mallon	GSE32923	D1S160	17	1	Primed	ESC_line
Mallon	GSE32923	D1S169	17	1	Primed	ESC_line
Mallon	GSE32923	D1S172	17	1	Primed	ESC_line
Mallon	GSE32923	D1S6	2	1	Primed	ESC_line
Mallon	GSE32923	D1S9	2	1	Primed	ESC_line
Mallon	GSE32923	D1S12	2	1	Primed	ESC_line
Mallon	GSE32923	D1S39	2	1	Primed	ESC_line
Mallon	GSE32923	D1S42	2	1	Primed	ESC_line
Mallon	GSE32923	D1S115	2	1	Primed	ESC_line
Mallon	GSE32923	D1S118	2	1	Primed	ESC_line
Mallon	GSE32923	D1S127	2	1	Primed	ESC_line
Mallon	GSE32923	D1S130	2	1	Primed	ESC_line
Mallon	GSE32923	D1S139	2	1	Primed	ESC_line
Mallon	GSE32923	D1S151	2	1	Primed	ESC_line
Mallon	GSE32923	D1S154	2	1	Primed	ESC_line
Mallon	GSE32923	D1S163	2	1	Primed	ESC_line
Mallon	GSE32923	D1S166	2	1	Primed	ESC_line
Mallon	GSE32923	D1S1	3	1	Diff	ESC_line
Mallon	GSE32923	D1S4	3	1	Diff	ESC_line
Mallon	GSE32923	D1S13	3	1	Diff	ESC_line
Mallon	GSE32923	D1S16	3	1	Diff	ESC_line
Mallon	GSE32923	D1S31	3	1	Diff	ESC_line
Mallon	GSE32923	D1S34	3	1	Diff	ESC_line
Mallon	GSE32923	D1S131	3	1	Diff	ESC_line
Mallon	GSE32923	D1S134	3	1	Diff	ESC_line
Mallon	GSE32923	D1S155	3	1	Diff	ESC_line
Mallon	GSE32923	D1S158	3	1	Diff	ESC_line
Mallon	GSE32923	D1S167	3	1	Diff	ESC_line
Mallon	GSE32923	D1S170	3	1	Diff	ESC_line
Mallon	GSE32923	D1S7	4	1	Diff	ESC_line
Mallon	GSE32923	D1S10	4	1	Diff	ESC_line
Mallon	GSE32923	D1S37	4	1	Diff	ESC_line
Mallon	GSE32923	D1S40	4	1	Diff	ESC_line
Mallon	GSE32923	D1S113	4	1	Diff	ESC_line
Mallon	GSE32923	D1S116	4	1	Diff	ESC_line
Mallon	GSE32923	D1S125	4	1	Diff	ESC_line
Mallon	GSE32923	D1S128	4	1	Diff	ESC_line
Mallon	GSE32923	D1S129	4	1	Diff	ESC_line
Mallon	GSE32923	D1S149	4	1	Diff	ESC_line
Mallon	GSE32923	D1S152	4	1	Diff	ESC_line
Mallon	GSE32923	D1S161	4	1	Diff	ESC_line
Mallon	GSE32923	D1S164	4	1	Diff	ESC_line
Mallon	GSE32923	D1S25	5	1	Diff	ESC_line
Mallon	GSE32923	D1S28	5	1	Diff	ESC_line
Mallon	GSE32923	D1S46	5	1	Diff	ESC_line
Mallon	GSE32923	D1S49	5	1	Diff	ESC_line
Mallon	GSE32923	D1S52	5	1	Diff	ESC_line
Mallon	GSE32923	D1S101	5	1	Diff	ESC_line
Mallon	GSE32923	D1S104	5	1	Diff	ESC_line
Mallon	GSE32923	D1S107	5	1	Diff	ESC_line
Mallon	GSE32923	D1S110	5	1	Diff	ESC_line
Mallon	GSE32923	D1S119	5	1	Diff	ESC_line
Mallon	GSE32923	D1S122	5	1	Diff	ESC_line
Mallon	GSE32923	D1S143	5	1	Diff	ESC_line
Mallon	GSE32923	D1S146	5	1	Diff	ESC_line
Mallon	GSE32923	D1S55	5	1	Diff	iPSC_line
Mallon	GSE32923	D1S58	5	1	Diff	iPSC_line
Mallon	GSE32923	D1S63	5	1	Diff	iPSC_line
Mallon	GSE32923	D1S66	5	1	Diff	iPSC_line
Mallon	GSE32923	D1S69	5	1	Diff	iPSC_line
Mallon	GSE32923	D1S72	5	1	Diff	iPSC_line
Mallon	GSE32923	D1S75	5	1	Diff	iPSC_line
Mallon	GSE32923	D1S81	5	1	Diff	iPSC_line
Mallon	GSE32923	D1S83	5	1	Diff	iPSC_line
Mallon	GSE32923	D1S86	5	1	Diff	iPSC_line
Mallon	GSE32923	D1S89	5	1	Diff	iPSC_line
Mallon	GSE32923	D1S92	5	1	Diff	iPSC_line
Mallon	GSE32923	D1S95	5	1	Diff	iPSC_line
Mallon	GSE32923	D1S98	5	1	Diff	iPSC_line
Mallon	GSE32923	D1S19	6	1	Diff	ESC_line
Mallon	GSE32923	D1S22	6	1	Diff	ESC_line
Mallon	GSE32923	D1S43	6	1	Diff	ESC_line
Mallon	GSE32923	D1S137	6	1	Diff	ESC_line
Mallon	GSE32923	D1S140	6	1	Diff	ESC_line
Mallon	GSE32923	D1S173	6	1	Diff	ESC_line
Mallon	GSE32923	D1S176	6	1	Diff	ESC_line
Mallon	GSE32923	D1S78	6	1	Diff	iPSC_line
Mallon	GSE32923	D1S8	9	1	Diff	ESC_line
Mallon	GSE32923	D1S11	9	1	Diff	ESC_line
Mallon	GSE32923	D1S20	9	1	Diff	ESC_line
Mallon	GSE32923	D1S23	9	1	Diff	ESC_line
Mallon	GSE32923	D1S120	9	1	Diff	ESC_line
Mallon	GSE32923	D1S123	9	1	Diff	ESC_line
Mallon	GSE32923	D1S150	9	1	Diff	ESC_line
Mallon	GSE32923	D1S84	9	1	Diff	iPSC_line
Mallon	GSE32923	D1S87	9	1	Diff	iPSC_line
Mallon	GSE32923	D1S90	9	1	Diff	iPSC_line
Mallon	GSE32923	D1S93	9	1	Diff	iPSC_line
Chan	E-MTAB-2031	D3S4	28	3	Naive-like	ESC_line
Chan	E-MTAB-2031	D3S5	28	3	Naive-like	ESC_line
Chan	E-MTAB-2031	D3S6	28	3	Naive-like	ESC_line
Chan	E-MTAB-2031	D3S1	28	3	Primed	ESC_line
Chan	E-MTAB-2031	D3S2	28	3	Primed	ESC_line
Chan	E-MTAB-2031	D3S3	28	3	Primed	ESC_line
Gafni	GSE46872	D5S1	30	5	Naive-like	ESC_line
Gafni	GSE46872	D5S3	30	5	Naive-like	ESC_line
Gafni	GSE46872	D5S4	30	5	Naive-like	ESC_line
Gafni	GSE46872	D5S8	30	5	Naive-like	ESC_line
Gafni	GSE46872	D5S9	30	5	Naive-like	ESC_line
Gafni	GSE46872	D5S10	30	5	Naive-like	ESC_line
Gafni	GSE46872	D5S11	30	5	Naive-like	ESC_line
Gafni	GSE46872	D5S2	30	5	Naive-like	iPSC_line
Gafni	GSE46872	D5S6	30	5	Naive-like	iPSC_line
Gafni	GSE46872	D5S5	30	5	Primed	ESC_line
Gafni	GSE46872	D5S7	30	5	Primed	ESC_line
Gafni	GSE46872	D5S12	30	5	Primed	ESC_line
Valamehr	GSE50868	D6S8	16	6	Naive-like	ESC_line
Valamehr	GSE50868	D6S10	16	6	Naive-like	iPSC_line
Valamehr	GSE50868	D6S12	16	6	Naive-like	iPSC_line
Valamehr	GSE50868	D6S13	16	6	Naive-like	iPSC_line
Valamehr	GSE50868	D6S16	16	6	Naive-like	iPSC_line
Valamehr	GSE50868	D6S7	16	6	Primed	ESC_line
Valamehr	GSE50868	D6S17	16	6	Primed	ESC_line
Valamehr	GSE50868	D6S1	16	6	Primed	iPSC_line
Valamehr	GSE50868	D6S2	16	6	Primed	iPSC_line
Valamehr	GSE50868	D6S3	16	6	Primed	iPSC_line
Valamehr	GSE50868	D6S4	16	6	Primed	iPSC_line
Valamehr	GSE50868	D6S5	16	6	Primed	iPSC_line
Valamehr	GSE50868	D6S6	16	6	Primed	iPSC_line
Valamehr	GSE50868	D6S9	16	6	Primed	iPSC_line
Valamehr	GSE50868	D6S11	16	6	Primed	iPSC_line
Valamehr	GSE50868	D6S14	16	6	Primed	iPSC_line
Valamehr	GSE50868	D6S15	16	6	Primed	iPSC_line
Theunissen	GSE59435	D7S2	23	7	Naive-like	ESC_line
Theunissen	GSE59435	D7S3	23	7	Naive-like	ESC_line
Theunissen	GSE59435	D7S5	23	7	Naive-like	ESC_line
Theunissen	GSE59435	D7S6	23	7	Naive-like	ESC_line
Theunissen	GSE59435	D7S7	23	7	Naive-like	ESC_line
Theunissen	GSE59435	D7S1	23	7	Primed	ESC_line
Theunissen	GSE59435	D7S4	23	7	Primed	ESC_line
Tesar	GSE7866	D18S1	26	18	Naive	ESC_line
Tesar	GSE7866	D18S2	26	18	Naive	ESC_line
Tesar	GSE7866	D18S3	26	18	Naive	ESC_line
Tesar	GSE7866	D18S4	26	18	Primed	EpiSC_line
Tesar	GSE7866	D18S5	26	18	Primed	EpiSC_line
Tesar	GSE7866	D18S6	26	18	Primed	EpiSC_line
Takashima	E-MTAB-2856	D23S19	18	23	Naive-like	ESC_line
Takashima	E-MTAB-2856	D23S20	18	23	Naive-like	ESC_line
Takashima	E-MTAB-2856	D23S21	18	23	Naive-like	ESC_line
Takashima	E-MTAB-2856	D23S22	18	23	Naive-like	ESC_line
Takashima	E-MTAB-2856	D23S23	18	23	Naive-like	ESC_line
Takashima	E-MTAB-2856	D23S24	18	23	Naive-like	ESC_line
Takashima	E-MTAB-2856	D23S4	18	23	Naive-like	iPSC_line
Takashima	E-MTAB-2856	D23S5	18	23	Naive-like	iPSC_line
Takashima	E-MTAB-2856	D23S6	18	23	Naive-like	iPSC_line
Takashima	E-MTAB-2856	D23S10	18	23	Naive-like	iPSC_line
Takashima	E-MTAB-2856	D23S11	18	23	Naive-like	iPSC_line
Takashima	E-MTAB-2856	D23S12	18	23	Naive-like	iPSC_line
Takashima	E-MTAB-2856	D23S13	29	23	Primed	ESC_line
Takashima	E-MTAB-2856	D23S14	29	23	Primed	ESC_line
Takashima	E-MTAB-2856	D23S15	29	23	Primed	ESC_line
Takashima	E-MTAB-2856	D23S16	29	23	Primed	ESC_line
Takashima	E-MTAB-2856	D23S17	29	23	Primed	ESC_line
Takashima	E-MTAB-2856	D23S18	29	23	Primed	ESC_line
Takashima	E-MTAB-2856	D23S1	29	23	Primed	iPSC_line
Takashima	E-MTAB-2856	D23S2	29	23	Primed	iPSC_line
Takashima	E-MTAB-2856	D23S3	29	23	Primed	iPSC_line
Takashima	E-MTAB-2856	D23S7	29	23	Primed	iPSC_line
Takashima	E-MTAB-2856	D23S8	29	23	Primed	iPSC_line
Takashima	E-MTAB-2856	D23S9	29	23	Primed	iPSC_line
Guo	E-MTAB-4461	D24S1	21	24	Naive-like	ESC_line
Guo	E-MTAB-4461	D24S2	21	24	Naive-like	ESC_line
Guo	E-MTAB-4461	D24S3	21	24	Naive-like	ESC_line
Guo	E-MTAB-4461	D24S4	21	24	Naive-like	ESC_line
Guo	E-MTAB-4461	D24S5	21	24	Naive-like	ESC_line
Guo	E-MTAB-4461	D24S6	21	24	Naive-like	ESC_line
Guo	E-MTAB-4461	D24S7	21	24	Naive-like	ESC_line
Guo	E-MTAB-4461	D24S8	21	24	Naive-like	ESC_line
Guo	E-MTAB-4461	D24S9	21	24	Naive-like	ESC_line
Yan	GSE36552	D25S7	13	25	Naive	2_cell_embryo
Yan	GSE36552	D25S8	13	25	Naive	2_cell_embryo
Yan	GSE36552	D25S9	13	25	Naive	2_cell_embryo
Yan	GSE36552	D25S10	13	25	Naive	2_cell_embryo
Yan	GSE36552	D25S11	13	25	Naive	2_cell_embryo
Yan	GSE36552	D25S12	13	25	Naive	2_cell_embryo
Yan	GSE36552	D25S15	13	25	Naive	4_cell_embryo
Yan	GSE36552	D25S16	13	25	Naive	4_cell_embryo
Yan	GSE36552	D25S17	13	25	Naive	4_cell_embryo
Yan	GSE36552	D25S18	13	25	Naive	4_cell_embryo
Yan	GSE36552	D25S19	13	25	Naive	4_cell_embryo
Yan	GSE36552	D25S20	13	25	Naive	4_cell_embryo
Yan	GSE36552	D25S21	13	25	Naive	4_cell_embryo
Yan	GSE36552	D25S22	13	25	Naive	4_cell_embryo
Yan	GSE36552	D25S23	13	25	Naive	4_cell_embryo
Yan	GSE36552	D25S24	13	25	Naive	4_cell_embryo
Yan	GSE36552	D25S25	13	25	Naive	4_cell_embryo
Yan	GSE36552	D25S26	13	25	Naive	4_cell_embryo
Yan	GSE36552	D25S1	13	25	Oocyte	Oocyte
Yan	GSE36552	D25S2	13	25	Oocyte	Oocyte
Yan	GSE36552	D25S3	13	25	Oocyte	Oocyte
Yan	GSE36552	D25S4	13	25	Zygote	Zygote
Yan	GSE36552	D25S5	13	25	Zygote	Zygote
Yan	GSE36552	D25S6	13	25	Zygote	Zygote
Yan	GSE36552	D25S47	14	25	Naive	Morulae
Yan	GSE36552	D25S48	14	25	Naive	Morulae
Yan	GSE36552	D25S50	14	25	Naive	Morulae
Yan	GSE36552	D25S51	14	25	Naive	Morulae
Yan	GSE36552	D25S52	14	25	Naive	Morulae
Yan	GSE36552	D25S53	14	25	Naive	Morulae
Yan	GSE36552	D25S55	14	25	Naive	Morulae
Yan	GSE36552	D25S56	14	25	Naive	Morulae
Yan	GSE36552	D25S57	14	25	Naive	Morulae
Yan	GSE36552	D25S58	14	25	Naive	Morulae
Yan	GSE36552	D25S59	14	25	Naive	Morulae
Yan	GSE36552	D25S60	14	25	Naive	Morulae
Yan	GSE36552	D25S61	14	25	Naive	Morulae
Yan	GSE36552	D25S62	14	25	Naive	Morulae
Yan	GSE36552	D25S27	15	25	Naive	8_cell_embryo
Yan	GSE36552	D25S28	15	25	Naive	8_cell_embryo
Yan	GSE36552	D25S29	15	25	Naive	8_cell_embryo
Yan	GSE36552	D25S30	15	25	Naive	8_cell_embryo
Yan	GSE36552	D25S31	15	25	Naive	8_cell_embryo
Yan	GSE36552	D25S32	15	25	Naive	8_cell_embryo
Yan	GSE36552	D25S33	15	25	Naive	8_cell_embryo
Yan	GSE36552	D25S34	15	25	Naive	8_cell_embryo
Yan	GSE36552	D25S39	15	25	Naive	8_cell_embryo
Yan	GSE36552	D25S40	15	25	Naive	8_cell_embryo
Yan	GSE36552	D25S41	15	25	Naive	8_cell_embryo
Yan	GSE36552	D25S42	15	25	Naive	8_cell_embryo
Yan	GSE36552	D25S43	15	25	Naive	8_cell_embryo
Yan	GSE36552	D25S44	15	25	Naive	8_cell_embryo
Yan	GSE36552	D25S45	15	25	Naive	8_cell_embryo
Yan	GSE36552	D25S46	15	25	Naive	8_cell_embryo
Yan	GSE36552	D25S35	22	25	Naive	8_cell_embryo
Yan	GSE36552	D25S36	22	25	Naive	8_cell_embryo
Yan	GSE36552	D25S37	22	25	Naive	8_cell_embryo
Yan	GSE36552	D25S38	22	25	Naive	8_cell_embryo
Yan	GSE36552	D25S49	22	25	Naive	Morulae
Yan	GSE36552	D25S54	22	25	Naive	Morulae
Yan	GSE36552	D25S13	7	25	Primed	ESC_line
Yan	GSE36552	D25S14	7	25	Primed	ESC_line
Yan	GSE36552	D25S93	7	25	Primed	ESC_line
Yan	GSE36552	D25S94	7	25	Primed	ESC_line
Yan	GSE36552	D25S95	7	25	Primed	ESC_line
Yan	GSE36552	D25S96	7	25	Primed	ESC_line
Yan	GSE36552	D25S97	7	25	Primed	ESC_line
Yan	GSE36552	D25S98	7	25	Primed	ESC_line
Yan	GSE36552	D25S99	7	25	Primed	ESC_line
Yan	GSE36552	D25S100	7	25	Primed	ESC_line
Yan	GSE36552	D25S101	7	25	Primed	ESC_line
Yan	GSE36552	D25S102	7	25	Primed	ESC_line
Yan	GSE36552	D25S103	7	25	Primed	ESC_line
Yan	GSE36552	D25S104	7	25	Primed	ESC_line
Yan	GSE36552	D25S105	7	25	Primed	ESC_line
Yan	GSE36552	D25S106	7	25	Primed	ESC_line
Yan	GSE36552	D25S107	7	25	Primed	ESC_line
Yan	GSE36552	D25S108	7	25	Primed	ESC_line
Yan	GSE36552	D25S109	7	25	Primed	ESC_line
Yan	GSE36552	D25S110	7	25	Primed	ESC_line
Yan	GSE36552	D25S111	7	25	Primed	ESC_line
Yan	GSE36552	D25S112	7	25	Primed	ESC_line
Yan	GSE36552	D25S113	7	25	Primed	ESC_line
Yan	GSE36552	D25S114	7	25	Primed	ESC_line
Yan	GSE36552	D25S115	7	25	Primed	ESC_line
Yan	GSE36552	D25S116	7	25	Primed	ESC_line
Yan	GSE36552	D25S117	7	25	Primed	ESC_line
Yan	GSE36552	D25S118	7	25	Primed	ESC_line
Yan	GSE36552	D25S119	7	25	Primed	ESC_line
Yan	GSE36552	D25S120	7	25	Primed	ESC_line
Yan	GSE36552	D25S121	7	25	Primed	ESC_line
Yan	GSE36552	D25S122	7	25	Primed	ESC_line
Yan	GSE36552	D25S123	7	25	Primed	ESC_line
Yan	GSE36552	D25S124	7	25	Primed	ESC_line
Yan	GSE36552	D25S63	8	25	Naive	Late_blastocyst
Yan	GSE36552	D25S64	8	25	Naive	Late_blastocyst
Yan	GSE36552	D25S65	8	25	Naive	Late_blastocyst
Yan	GSE36552	D25S66	8	25	Naive	Late_blastocyst
Yan	GSE36552	D25S67	8	25	Naive	Late_blastocyst
Yan	GSE36552	D25S68	8	25	Naive	Late_blastocyst
Yan	GSE36552	D25S69	8	25	Naive	Late_blastocyst
Yan	GSE36552	D25S70	8	25	Naive	Late_blastocyst
Yan	GSE36552	D25S71	8	25	Naive	Late_blastocyst
Yan	GSE36552	D25S72	8	25	Naive	Late_blastocyst
Yan	GSE36552	D25S73	8	25	Naive	Late_blastocyst
Yan	GSE36552	D25S74	8	25	Naive	Late_blastocyst
Yan	GSE36552	D25S75	8	25	Naive	Late_blastocyst
Yan	GSE36552	D25S76	8	25	Naive	Late_blastocyst
Yan	GSE36552	D25S77	8	25	Naive	Late_blastocyst
Yan	GSE36552	D25S78	8	25	Naive	Late_blastocyst
Yan	GSE36552	D25S79	8	25	Naive	Late_blastocyst
Yan	GSE36552	D25S80	8	25	Naive	Late_blastocyst
Yan	GSE36552	D25S81	8	25	Naive	Late_blastocyst
Yan	GSE36552	D25S82	8	25	Naive	Late_blastocyst
Yan	GSE36552	D25S83	8	25	Naive	Late_blastocyst
Yan	GSE36552	D25S84	8	25	Naive	Late_blastocyst
Yan	GSE36552	D25S85	8	25	Naive	Late_blastocyst
Yan	GSE36552	D25S86	8	25	Naive	Late_blastocyst
Yan	GSE36552	D25S87	8	25	Naive	Late_blastocyst
Yan	GSE36552	D25S88	8	25	Naive	Late_blastocyst
Yan	GSE36552	D25S89	8	25	Naive	Late_blastocyst
Yan	GSE36552	D25S90	8	25	Naive	Late_blastocyst
Yan	GSE36552	D25S91	8	25	Naive	Late_blastocyst
Yan	GSE36552	D25S92	8	25	Naive	Late_blastocyst
Vassena	GSE29397	D26S4	19	26	Naive	2_cell_embryo
Vassena	GSE29397	D26S5	19	26	Naive	2_cell_embryo
Vassena	GSE29397	D26S6	19	26	Naive	2_cell_embryo
Vassena	GSE29397	D26S7	19	26	Naive	4_cell_embryo
Vassena	GSE29397	D26S8	19	26	Naive	4_cell_embryo
Vassena	GSE29397	D26S9	19	26	Naive	4_cell_embryo
Vassena	GSE29397	D26S10	19	26	Naive	6_cell_embryo
Vassena	GSE29397	D26S11	19	26	Naive	6_cell_embryo
Vassena	GSE29397	D26S1	19	26	Oocyte	Oocyte
Vassena	GSE29397	D26S2	19	26	Oocyte	Oocyte
Vassena	GSE29397	D26S3	19	26	Oocyte	Oocyte
Vassena	GSE29397	D26S21	24	26	Primed	ESC_line
Vassena	GSE29397	D26S22	24	26	Primed	ESC_line
Vassena	GSE29397	D26S23	24	26	Primed	ESC_line
Vassena	GSE29397	D26S24	24	26	Primed	ESC_line
Vassena	GSE29397	D26S12	25	26	Naive	6_cell_embryo
Vassena	GSE29397	D26S13	25	26	Naive	8_cell_embryo
Vassena	GSE29397	D26S14	25	26	Naive	8_cell_embryo
Vassena	GSE29397	D26S18	25	26	Naive	Blastocyst
Vassena	GSE29397	D26S19	25	26	Naive	Blastocyst
Vassena	GSE29397	D26S20	25	26	Naive	Blastocyst
Vassena	GSE29397	D26S15	25	26	Naive	Morulae
Vassena	GSE29397	D26S16	25	26	Naive	Morulae
Vassena	GSE29397	D26S17	25	26	Naive	Morulae
Takashima	E-MTAB-2857	D22AS1	20	22A	Naive	ESC_line
Takashima	E-MTAB-2857	D22AS2	20	22A	Naive	ESC_line
Takashima	E-MTAB-2857	D22AS3	20	22A	Naive	ESC_line
Takashima	E-MTAB-2857	D22AS4	20	22A	Naive	ESC_line
Takashima	E-MTAB-2857	D22AS5	20	22A	Naive	ESC_line
Takashima	E-MTAB-2857	D22AS6	20	22A	Naive	ESC_line
Takashima	E-MTAB-2857	D22AS7	20	22A	Naive	ESC_line
Takashima	E-MTAB-2857	D22AS8	20	22A	Naive	ESC_line
Takashima	E-MTAB-2857	D22AS9	20	22A	Naive	ESC_line
Takashima	E-MTAB-2857	D22BS4	21	22B	Naive-like	ESC_line
Takashima	E-MTAB-2857	D22BS5	21	22B	Naive-like	ESC_line
Takashima	E-MTAB-2857	D22BS6	21	22B	Naive-like	ESC_line
Takashima	E-MTAB-2857	D22BS1	27	22B	Primed	ESC_line
Takashima	E-MTAB-2857	D22BS2	27	22B	Primed	ESC_line
Takashima	E-MTAB-2857	D22BS3	27	22B	Primed	ESC_line
Notes:
Diff, differentiated
