## Supplementary material for "Interlaboratory Data Variability Contributes to the Differential Principal Components of Human Primed and Naïve-like Pluripotent States in Multivariate Meta-Analysis": Suppl Table 3

### Sheet: Mean_Expression_Vs_Cluster
Gene	Category	Mean_Cluster_1	Mean_Cluster_2	Mean_Cluster_3	Mean_Cluster_4	Mean_Cluster_5	Mean_Cluster_6	Mean_Cluster_7	Mean_Cluster_8	Mean_Cluster_9	Mean_Cluster_10	Mean_Cluster_11	Mean_Cluster_12	Mean_Cluster_13	Mean_Cluster_14	Mean_Cluster_15	Mean_Cluster_16	Mean_Cluster_17	Mean_Cluster_18	Mean_Cluster_19	Mean_Cluster_20	Mean_Cluster_21	Mean_Cluster_22	Mean_Cluster_23	Mean_Cluster_24	Mean_Cluster_25	Mean_Cluster_26	Mean_Cluster_27	Mean_Cluster_28	Mean_Cluster_29	Mean_Cluster_30
GATA4	Developmental_regulator	46.43	44.5	54.5	59.92	56.04	55.88	36.44	49.1	26.91	25.18	31.69	20.17	64.21	38.79	42.19	27.94	33.64	59	62.73	31.78	43.25	49.17	40.43	51.75	59.56	24.17	25.33	44.83	47.58	66.75
GATA6	Developmental_regulator	71.09	72.29	90	93.08	90	92.75	35.79	88.37	62.09	56	72.69	53.83	35.5	98.43	98.12	34	65.73	77	48.82	34.78	76.25	85.33	59.43	44.5	71.56	58.83	32.33	39.67	58.75	78.17
GBX2	Developmental_regulator	29.8	29.07	21.67	19.85	27.7	22.38	40.26	47.83	14.18	22.45	14.92	14.08	45.71	78.79	82.94	14.06	19.64	74.42	55.73	64.89	64	88.33	18.29	57.25	66.33	51.67	38.33	46	65.08	69.33
GCM1	Developmental_regulator	31.43	33.21	38.08	25.23	25.33	22.62	37.62	49.87	31.18	28.14	44.31	41	35.04	38	37.38	8	45.09	89.17	14.27	29.11	53.08	53	54.71	16.5	28.67	11.17	21	16	12.5	8.08
HOXB3	Developmental_regulator	21.29	21	92.33	91.69	91.93	91	34.21	41.8	52.09	45.59	66.92	44	35.54	40.79	36.38	39.41	19.73	36.67	29.55	27.67	42	40.5	31.29	27	34.11	22.83	25.33	24.67	23.42	29.17
LEFTY1	Developmental_regulator	97.94	98.43	25.92	34	31.7	31.75	54.82	45.6	32.27	27.32	35.77	21.67	39.12	36.86	36.5	77.71	99.45	81.92	60.64	96.22	62.75	35.67	89.43	79	72.56	95	96.67	96.67	95.42	74.75
LEFTY2	Developmental_regulator	92.91	93.71	25.5	27.85	36.11	27.62	53.12	43.53	27.73	28.23	32.54	21.67	35.29	36	38	76.53	95.82	97.5	63.27	99.67	94.17	35.67	85.86	84.25	79.33	88	100	85.67	99	93.33
MEIS1	Developmental_regulator	20.43	15.93	66.92	67.38	69.04	63.38	34.32	43	61.64	51.36	70.31	47.75	39.58	39.64	38.88	22.35	9.73	32.92	21.73	32.89	45.92	40	14.43	17.75	33	23.67	25.33	20.33	13.92	34.83
MEIS2	Developmental_regulator	17.63	13.29	72	68.54	70.52	67	36.71	43.5	60.82	58.41	64.54	55.83	34.54	36	37.94	48.76	9.73	63.25	14.64	57.44	74.42	52.33	41.14	29	13.44	56.67	25.33	25.5	20	47.75
TBX22	Developmental_regulator	15.49	14.07	2.83	3.85	4.63	5.5	35.65	39.13	6.45	4.64	4.77	3.5	34.46	36	36	2.53	9.91	12.83	5.27	20.11	22.25	37	3.71	6.5	5.56	6.83	35	30.17	35.5	35.33
TBX3	Developmental_regulator	30.66	31.29	53.42	57.08	55.44	57.5	39.41	84.83	45.27	33.73	61.77	33.67	76	58.29	45	59.53	18.91	72	71.91	96.33	94.75	71.17	63.29	30	72.22	57.33	33.67	33.5	36.83	63.25
REXO1	Developmental_regulator	20.23	20.43	14.17	16.15	15.22	17	45.76	50.67	16.18	15.45	15.92	14.92	71.83	47.21	49.31	38.59	18.64	67.17	91.18	75.78	82.08	52.5	60.71	76	78.67	55	69.33	76.33	64.42	71.92
TERT	Developmental_regulator	65.54	64.29	45.5	41.85	47.63	42.62	45.94	54.47	60.45	61.95	52.46	65.42	38.04	47.07	41.88	43.53	70.64	60.5	49.55	59.22	52.5	38.33	50.29	60.5	59.89	50.67	48.33	56.17	61.42	49.67
DNMT1	Developmental_regulator	68.83	71.5	66.67	69.31	66.93	67.38	83.56	64.1	69.36	68.77	63.85	69.5	100	98	99.38	82.47	71.64	86.58	100	91.11	66.92	100	93.57	94.25	88.56	88.17	69	89.83	92.83	94.92
DNMT3A	Developmental_regulator	86.86	89.29	81.5	82.15	79.67	81	84.09	79.57	86.36	86.09	82.69	86.67	84.42	72.07	57.5	91.47	87.64	66.17	74.91	51.11	66.5	73.17	91.57	79.25	73.67	81.33	76.67	80	71.42	69.83
DNMT3B	Developmental_regulator	100	100	94.75	94.85	94.41	94	99.85	97.63	99.27	99.18	98.69	99.5	93.46	67.07	49.06	100	100	89.75	96.73	73.22	92.58	67.33	97.14	100	85.44	95.67	100	100	99.75	95.33
DNMT3L	Developmental_regulator	45.8	42.29	24.67	19.08	18.59	17.12	37.26	99.93	21.64	18.59	34	27.17	35.83	84.93	69.25	37.59	55.55	100	34.18	70	99.67	47	80	27.75	82.44	68	34.67	53.33	27.75	40.83
TDGF1	Developmental_regulator	98.94	99.21	61.75	74.15	69.85	60.25	98.53	68.73	86.27	78	84.69	85.25	67.17	37.64	43.81	100	98.82	96.58	56	100	93.42	56	0	86.75	20.11	92.67	96.33	100	98.58	96
SOX11	Developmental_regulator	89.63	90.64	88.25	85.92	87.81	84	73.21	41.73	96.82	98.68	85.46	97.67	36.38	40.29	47.31	77.59	89.27	47.83	41	54	44.25	58.33	26.14	52	40.78	62.5	100	81.67	63.17	77.92
HORMAD1	Developmental_regulator	5.43	4.86	5.75	3.31	4.33	3.38	34.62	56.1	4.82	3.95	5.69	6.42	35.88	55.86	61.44	2.94	7.18	97.75	3.18	65.33	85.33	46.33	68.43	2.25	27.67	37.67	23.67	12.67	4.75	3.83
TBXT	Developmental_regulator	38.31	45.43	49.33	42.31	38.96	35.75	36.38	38.3	33.36	37.55	33.62	49.33	35	36	36	44.35	52	47.92	33.64	24.78	52	37	45.29	29.75	36	54.5	24.67	47.17	30.25	53.5
MAEL	Developmental_regulator	10.63	13.07	6.33	5.69	5.22	6.62	42	62.33	6.09	8.18	5.54	7.75	99.29	95.93	88.12	23.53	8.91	81.58	97.36	44.89	58.58	81	51.71	5.5	74.33	47.33	21	27.33	13.17	3.92
XIST	Developmental_regulator	39.26	21.71	24.17	20.38	45.41	25.62	35.12	51.27	38.18	38.68	29.23	29.17	34.83	48	44.75	46.59	24.27	0	0	73.22	63.92	41.83	50.71	0	0	53.17	26.33	18.5	0	0
ETV5	Developmental_regulator	36.86	39.21	35.08	39.38	37.89	38	58.44	49.8	30.64	35.73	26.08	32.58	86.21	60.57	79.25	75.06	30.45	20.5	88.09	93.67	25.25	72.17	46.29	29.75	47.22	61.83	66	75.67	79.67	75
NR5A2	Developmental_regulator	25.86	26.93	27.08	24	20.52	22.88	47.24	52.03	18.09	21.18	19.54	27.58	55.88	74.57	71.88	45.12	32.09	73.33	59.73	79.56	73.25	47.33	39.43	33	64.44	51	43	48.33	48.17	52
CD9	Differentiation	85.54	86.71	67.42	68	68.63	67.62	97.32	95.53	73.18	66.68	81.54	70.42	93.67	98.64	95.69	99.82	83.09	98	84.73	88.89	91.75	97.33	100	90	94	93.5	78.33	98.33	95.42	92.08
COMMD3	Differentiation	57.31	56.43	84.08	84.38	82.96	84.88	53.76	79	68.18	68.41	76	64.67	70.54	61.36	47.44	53.12	52.73	67.33	52.45	90.11	91.25	58.17	71.86	27.25	55	76.5	39	38.17	34.92	35.67
COL2A1	Differentiation	40.89	42.07	89.33	84.31	86.52	90.25	37.85	36.1	65.82	70.91	62.69	65.83	34.62	37.07	37.5	38.53	32.45	50.83	44.18	32.89	33.83	35.67	18.71	50.5	50.56	76.33	32	65.5	42.92	52.33
EOMES	Differentiation	60.46	60.5	31	44.08	40.33	34.12	44.76	41.03	19.09	14.82	23.92	10.08	42.83	39.21	44.12	46.24	52.27	36.67	42.09	50.67	30.58	89.5	57.86	35	41	51	54.67	52.83	42.83	74
FOXA2	Differentiation	75.91	77.5	87.92	89.15	86.89	87.75	36.56	48.2	49.45	49.05	50.69	50.42	35.62	39.21	37.06	21	72.09	38.33	39	24.67	38.67	39.67	23.57	33	40.33	66.83	39.67	41.33	39	41.75
SOX17	Differentiation	94.66	91.5	95.17	89.46	96.37	87.12	36.12	44.43	90.64	91.45	97	95.25	34.62	39.71	36	21.88	95.36	47.33	42.82	35.33	26.58	42.5	30.43	44.25	45.56	55	43.33	42	43.67	55
DDX4	Differentiation	5.06	3.43	2.75	4.23	4.56	7.5	36.56	37.67	3.27	4.23	5.38	3.33	96.5	67.71	81.38	5.71	4.64	7.17	93.09	35	28.92	80.5	5.86	5.5	41.22	40	18.67	16.5	6.17	4.33
ACTC1	Differentiation	98.4	97.86	99.92	99.77	99.56	99.75	75.5	40.2	98.55	96.68	99.69	97.5	34.46	36.29	38.69	87.18	97.09	52.17	11.27	21.11	63.42	44.17	55.57	77	15.89	76.83	94	70.83	99.33	99.42
CD34	Differentiation	19.8	15.43	58.83	53.69	51.63	49.25	35.85	35.53	20	16.68	21.62	18.33	34.46	36	36	31.76	17	20.42	12.82	48	28.5	35.67	24.86	13.5	15	55.83	18.67	23.5	21.5	25.83
CD44	Differentiation	63.8	62.79	71.33	67.15	65.59	61.38	56.47	42.63	48	44.59	54.85	51.5	34.83	39.14	36	53.71	64.82	56.42	19.73	60.78	54.08	35.67	49.71	50.75	24.44	48	72	51.33	78.25	89.58
CDH5	Differentiation	10.09	15.64	25.83	33.46	25.96	27.88	34.53	36.17	22.27	17.95	30.31	16	64.75	36	38.44	9.88	16.64	67.92	55.36	20.11	58.17	38.33	47.29	28.5	37.22	11.5	28.33	22.67	27.17	29.42
COL1A1	Differentiation	65.63	64.64	97.5	97.23	95.52	97.25	74.88	40.23	80.64	74.41	88.77	77.92	37.67	37.43	36.44	78.41	63.36	88.5	58.27	98.22	100	43	44.14	93.75	71.11	91.17	86.33	87.67	81.42	95.33
DES	Differentiation	28.46	27	27.75	27.92	29.07	27.38	36.62	39.97	28.55	22.77	29.23	21.67	61.21	39.43	47.06	33.47	23.55	45.42	69.09	51	59.5	64.67	57.86	62	61.11	38.17	44.33	64.17	54.92	53.25
NCAM1	Differentiation	15.69	14.79	15.33	17	18.52	18.25	42.74	35.87	13.09	14.18	13.85	12.83	54.75	36.93	41.62	39	12.55	30.08	56	63.11	33.42	35.67	39.29	48.25	21.67	71.17	31.67	40.17	33	44.92
GABRB3	Differentiation	73.17	74.64	25.42	29.23	32.52	29.75	85.62	67.53	50.09	44.86	47.08	46	40.21	51.71	52.94	87.76	70.55	75.75	54.82	42.33	52.17	44.5	85.14	96.25	78.22	30	75	90	93.67	93.75
GAL	Differentiation	99.97	100	87.5	88.69	85.7	84	85.15	61.73	90.09	87.59	91.69	91.42	41.62	62.43	45.81	87.88	100	85.58	49.91	22.89	80	44.17	99.29	88	65	73.67	84.67	98.83	98.92	90.83
NES	Differentiation	86.14	87.5	82.17	83.54	81.81	82.75	75.76	39.93	85.64	88.05	79.46	86.5	35.79	58.5	50.81	80.59	87.64	57.83	36	93.44	98.67	54.83	83.43	61.25	43.44	72.33	100	98.33	74.42	77.42
NEUROD1	Differentiation	3.8	3.14	3.33	4.23	6.33	6.25	34.15	35.83	5.64	8.18	6.92	4.25	35	36.36	36	7.82	3.18	17.92	17.09	36.89	21.25	68.33	8.57	16.75	17.22	18.17	18.67	15.5	14.75	13.08
POU3F2	Differentiation	11.94	13.43	19.42	16.31	20.7	19.62	36.88	40.13	12.27	17.05	11.69	14.5	41.33	40.43	37.94	23.94	12.73	40.08	39.64	39.78	32.75	53.33	11.14	34	38.78	20.33	36	25.5	35.92	36.08
RFX4	Differentiation	12.71	16.5	17.92	15.08	17.56	19	35.68	37.43	11	15.09	10.15	18.67	40.17	40.14	39.38	10.71	19.27	10.5	45.45	24.22	22.17	43.33	23	20.75	21.11	43	25.33	16.17	11.08	12.92
SEMA3A	Differentiation	58.8	61.93	53.92	61.08	58.93	57.75	68.03	38.53	47.45	54.59	45.38	42.42	39.54	38.5	40.44	40.53	53.45	26.92	23.27	24.22	35.17	47.5	29.43	63	11.67	16.5	61	70	90.58	80.33
SOX6	Differentiation	9.03	7.21	32.67	39	37.15	40.88	34.38	38.33	18.55	19.77	18.15	12.67	35.67	37.07	36	44.24	6.55	19.33	32.82	28.22	44.67	39	13	29.25	32.44	16.17	25.33	18.83	16	25.25
ZIC1	Differentiation	14.43	13.43	12.83	8.23	19.93	25.38	36.5	42.5	31.91	36.23	23.77	27	35.83	38.86	37.12	41.35	6	53.5	14.27	29.67	36	45.17	14.57	9.75	13.67	31.17	23.67	22	19.42	21.67
OTX2	Differentiation	77.03	79.14	29.75	35.62	36.3	31.12	80.12	49.67	78	85.41	51.77	76.83	100	87.36	97.88	80.35	71.18	85.83	100	82.33	66.33	99.83	63.57	86	77.67	70.17	98.33	77.67	96.42	85
REST	Differentiation	72.71	69.36	66.75	58.15	67.56	57.12	82.21	86.63	68.64	67.09	68.62	70.5	63.29	93	94.38	73.82	73.18	98.17	68.64	100	100	91.67	58.57	86.75	90.22	93.33	98	87.17	86.17	89.5
DPPA2	Pluripotency	69.43	70.71	19.25	26.08	29.11	25.5	69.82	79.5	51.91	45.5	57.54	53.58	35.96	95.07	91.88	73.76	76	86.83	12.55	82.22	60	82.83	72	21.25	55.11	62	36.33	81.17	61.17	31.92
DPPA5	Pluripotency	33.89	28.71	13.75	8.54	6.93	6.88	58.38	80.43	16.36	11.45	18.85	19.92	100	100	100	41.24	35.27	99	100	100	100	100	76.29	14.5	95.22	71	51	60.17	10.92	11.67
ESRRB	Pluripotency	21.09	25.21	30.67	25.92	22.74	25.25	34.41	71.13	26.64	30.23	21.31	35	38.58	68.14	39.38	26.41	31.73	25.17	26.45	86.56	26.17	48.83	4	18	52.56	60.17	25.33	24.5	21.5	16
KLF2	Pluripotency	39.29	41.93	69.25	66.92	60.63	63.5	40.79	38.1	44.18	39.59	52	42.75	76.83	36	41.06	26.65	39.64	63.92	70	100	90.5	47.5	70.86	73	69.89	100	33	31.33	55.92	57.08
KLF4	Pluripotency	37.83	38.36	24.5	23.23	24.15	24.12	76.53	82.87	41.91	34.86	45.92	40.42	44.21	95	95	84	35.91	92.25	38.09	99.44	100	96.83	85.71	36.75	92.67	84.67	85.67	55	48.58	29.25
NANOG	Pluripotency	95.29	96.29	51.67	57.31	53.74	53.75	88.85	67.73	73.45	64.82	73.54	73.67	41.79	88.79	93.69	97.24	95.91	100	40.82	100	98.75	69.67	98.57	94.25	88.56	89.67	98	92.5	100	94.58
POU5F1	Pluripotency	100	100	98.83	99.15	97.74	96.12	99.97	98.67	99.91	99.68	99.77	99.75	75.54	98.14	91.94	93.65	100	100	80.18	100	98	91.33	100	100	96.56	95.33	100	100	100	99.42
SOX2	Pluripotency	98.29	98.29	73.75	68.62	77.41	67	95.82	56.37	98.64	99.23	92.69	98.33	37.75	91.86	87.06	98.71	97.73	94.58	27.73	100	100	82.5	96.71	99	67	90.17	100	100	100	90.25
TFCP2L1	Pluripotency	38.51	38.71	30.17	33.69	31.52	33.88	41.32	83.8	43.27	29.55	57.23	35.17	43.33	50.93	39.94	51.76	38	97	56.09	96.67	86.33	42.67	72.71	22.75	70.89	61.67	40	40.5	44.5	46.08
UTF1	Pluripotency	74.69	68.86	80.5	61.31	76.85	58.12	41.21	46.03	66.91	68.82	79.77	81.67	34.67	36.5	36.38	43.65	82.36	82.25	56	95.11	99.42	38.17	76.29	62.75	59.67	66	90.67	74.17	70.42	59.33
DPPA3	Pluripotency	29.49	24.14	7.42	14.85	14.26	15	60.76	100	27.36	21.73	22.54	17.25	100	100	100	59.59	21.91	100	100	74.89	99.33	99.83	79	28.25	100	40	39.33	51.17	45.25	20.67
ZFP42	Pluripotency	89.86	67.57	75.42	48.54	74.48	67.38	93.21	97.33	82.91	74.64	91.08	88.75	39.79	92.14	88.69	92.53	94.36	98.08	24.27	100	99.92	85.17	60.71	95.25	95.78	60.33	100	99.33	95.67	43.5
EPAS1	Signaling_Other	44.86	41.71	95.75	96.54	93.56	96	41.44	52.2	97.45	89.45	99.15	91.33	95.5	82.71	72.56	49.53	36.73	41.67	99.55	53.44	53.58	83.83	32.43	47.5	85.33	72.5	33	46.5	36.08	67.83
HIF1A	Signaling_Other	80.11	80.21	83.08	84.54	82.11	86.5	86.76	74.23	78.64	78.73	78.62	77.42	83.08	67.36	68.44	99	80.09	93.17	86.36	90.11	92.75	80.67	92.14	87.75	72.67	71.83	94.67	98.17	99.67	97.83
HIF3A	Signaling_Other	44.77	42.57	51.83	43.54	45.15	43.38	51.26	46.47	44.82	43.5	41.54	53.08	51.38	39	40	40.71	54.82	32.67	59.27	33.78	32.67	41.5	41.14	62.75	48.33	55.17	41.33	52.33	49.08	46.83
ID1	Signaling_Other	99.89	100	98.92	98.92	98.85	99.12	96.56	61.07	99.82	99.45	99.85	99.92	43.54	78.86	71.69	81.18	99.64	91	37.82	66.11	99.42	70.17	97.57	76.5	51.89	71.83	100	99	96.17	93.42
ID3	Signaling_Other	88.66	89.93	87.17	85.08	89.22	83.5	98.26	67.8	87.91	87.82	86.38	87.08	66.67	64.93	59.94	77.53	82.36	57.58	34.73	89.11	94.92	58.17	53	78.75	29.56	74.17	100	90.33	84.92	88.33
IGFBP2	Signaling_Other	98.97	99.14	98.58	97.77	97.89	97	84.53	50.47	100	100	99.92	100	69.12	52.21	66.19	77.53	99.36	93.25	72.73	99	85.17	64.67	91.14	94.75	66.78	99.33	99	96.83	100	97.42
IGF1	Signaling_Other	19.89	14.86	24.33	22.69	26.26	28.38	40.71	52.53	21.45	22.77	23.92	21.33	36.17	42	42.56	24.41	15.27	20.83	11.09	31	39.17	45.33	31.14	16.5	24.78	29.17	20.33	20.17	13.67	14.83
IGF2	Signaling_Other	66.8	68.79	100	100	100	100	40.24	35.53	99.82	99.5	100	99.75	42.75	42.21	48.94	38.82	68.91	42.17	48.27	79	72.83	69.83	72.14	50.75	53.11	88.33	32	65.33	36.33	46.92
IL6ST	Signaling_Other	58.8	53.64	68.67	69.15	73.22	75.12	43.74	69.33	60.18	61.14	66.38	57.75	44.75	59.64	52.44	66.12	55.27	93.83	40	90.78	94.83	57.5	66.14	28.25	67.44	67.67	66.33	57.83	59.17	78.33
KIT	Signaling_Other	64.09	65.14	44.92	53.15	53.41	52	64.71	50.9	64.64	57.41	56.08	55.42	83.79	46.93	61.38	72.71	57.91	51.33	96.91	86.78	43.83	62	58	63.25	58.11	63.67	44.67	68.5	61.25	53.92
LIFR	Signaling_Other	71.97	69.57	92.58	91.77	90.85	87.62	45.68	51.9	73.55	66.23	85.38	70.67	51.88	62.29	55.75	71.29	69.18	47.67	68.55	78.33	57.08	69.33	43.29	22	60.11	40.83	52.67	55.33	58.5	71.08
STAT3	Signaling_Other	50.29	54.36	37.42	40.46	36.15	38.75	86.88	72.7	46.82	46.68	42.92	45.25	71.58	84.57	76.5	81.76	50.09	93.42	81.27	75.67	68.92	70.33	80.86	92.5	83.89	82.33	76.33	92	96.42	97.42
MAPK14	Signaling_Other	75.06	74.79	80.08	81.69	79.48	82	68.65	84.4	77.45	77.09	77.08	76.67	59.21	65.64	62.94	81.76	74.55	78.75	57.18	84	76.5	58	87.29	58	81.56	90.17	78	75.67	77.75	74.67
DUSP6	Signaling_Other	80.57	81.14	81.92	83.31	85.89	78.75	73	77.7	57.55	72.14	57	65.92	49.21	38.79	42.31	70.82	74.91	15.83	20.73	82.78	46.58	75	41	31	24.78	97.17	100	71.33	83.42	61.5
DUSP8	Signaling_Other	53.57	55.36	48.75	45.46	48.15	46.88	39.29	35.53	53.45	56.55	56.31	57.58	40.54	39.86	37.12	48	55.82	74	47.09	39.44	70.33	36.83	51.29	36.25	35.22	100	66.33	35	69.5	58.67
DUSP1	Signaling_Other	68.09	71.14	52.58	56.92	52.56	57.75	77.26	62.37	52.18	50.55	54.85	49.25	37.83	44.71	42.06	70.82	62.18	88.25	32.73	95.44	99.17	80	53.43	43	48.11	77.5	96	57.5	88.17	74.08
DUSP27	Signaling_Other	19.09	18.64	30.83	35.62	31.41	33.25	34.15	44.93	25.45	22.95	26.23	18.67	34.79	54.29	42	7.71	11.55	21.58	24.82	81.11	29.25	37.83	12.71	25	43.33	46.83	18.67	30.33	20.33	21.83
DLK1	Signaling_Other	45.03	41.29	93.5	94.31	89.48	92.62	52.97	36.77	95	99.5	85.92	98.75	34.92	36	38.06	38.06	41.82	57.17	45.91	34.67	53.75	35.67	86.14	52	43.56	60.5	35	44.5	46.92	52.25
DLL1	Signaling_Other	39.31	43.29	45.67	50.92	53.41	50.62	52.62	36.07	72.91	73.45	61.92	67.17	42	36	39.31	39.29	31.36	34.58	44.91	39.33	27.92	49	48.43	51	40.67	44.83	43.33	42.5	39.75	40.58
PIK3CA	Signaling_Other	45.31	47.43	40	47.46	44.93	48	49	49.27	44.73	45.73	46.62	38	77.46	62.14	73.06	40.29	37.91	53.92	82.27	70.11	56	55.17	41.29	37.75	59.78	64.83	78.67	52.17	68.08	52.17
PIK3CB	Signaling_Other	37.34	40.36	20.92	30.23	26.59	30.62	49.35	66.63	33	32	31.38	25.42	51.83	73.21	75.12	80.82	29.55	82.25	62.45	60.11	66	58.33	60.57	56.25	84.78	47.83	54	67.67	77.75	76.17
PIK3CD	Signaling_Other	48.66	46.64	30.75	34.38	35.04	34.12	46.15	48.63	41.82	39.68	39	40.67	46.12	54.21	45.44	68.88	52.27	41.5	56.55	40.78	36.75	48.33	65.43	58.5	50.22	52.67	60.67	57.17	57.25	46.42
IGFBP5	Signaling_Other	62.71	55.07	64.75	65.92	62.78	69.12	37.35	35.53	71.64	76.82	78.23	72.33	38.21	36.93	36	40.53	46.64	36.58	32.91	63	90.5	36.17	41.86	47.25	12.89	52.17	71	68	50.75	74.42
IGFBP7	Signaling_Other	56.89	53.57	89.83	85.92	87.93	83.38	44.26	41.67	87	74.95	94.69	77.5	34.46	36.93	36	66.94	40.45	70.67	39.09	50	59	39.17	38.71	47	41.11	72.5	34.67	64.5	64.08	94.42
CRABP2	Signaling_Other	73.6	70.86	87.17	82.08	86.96	80.12	81.38	37.93	88.82	92.14	86.92	92.5	37.54	55	48.81	67.76	75.82	57.75	26	67.33	89.83	47	58.71	96.25	21.11	22.5	92	99.67	82.42	92.75
ERAS	Signaling_Other	18.29	17.93	14.08	13.15	8.96	11.75	44.09	35.53	13.82	11.55	14.77	17.58	34.71	38.36	36.69	0	20.36	35.17	41.64	71.89	20.33	42.17	34.71	51	57.11	65.5	20.33	25	32.08	31.67
